# Evolution of resistance breaking in spinach downy mildew revealed through pangenome graph analysis

**DOI:** 10.1101/2025.05.23.655769

**Authors:** Petros Skiadas, Melanie N. Mendel, Joyce Elberse, Guido Van den Ackerveken, Ronnie de Jonge, Michael F. Seidl

## Abstract

**Background:** Filamentous plant pathogens secrete effectors to successfully establish host infections. In resistant crop varieties, plant immunity can be triggered by immune receptors that recognize these effectors. Resistant crop varieties are grown in large-scale monocultures imposing strong selection pressure on pathogens, driving rapid evolution of effector repertoires resulting in the frequent breakdowns of resistance within just a few growing seasons. The oomycete *Peronospora effusa*, responsible for downy mildew on spinach, is an example of a rapidly adapting pathogen, but it is yet unknown how *P. effusa* can successfully overcome resistance of spinach by genomic adaptations.

**Results:** To close this knowledge gap, we here generated genome assemblies and constructed a pangenome graph for 19 isolates corresponding to 19 officially denominated resistance-breaking *P. effusa* races, which can cause disease on a differential set of spinach cultivars. Haplotype-resolved pangenome graph analyses revealed that many isolates emerged from recent sexual recombination, yet others evolved via prolonged asexual reproduction and loss of heterozygosity. By phasing effector candidates to determine their allelic variation, we identified effector candidates associated to resistance breaking of spinach varieties and reconstructed the evolutionary events that led to their diversification.

**Conclusions:** The here developed and applied computational genomics approaches offer unparalleled insights into the molecular mechanisms of the rapid evolution of *P. effusa*, and points to potential targets for future resistance breading.
