## Supplementary material for "Evolution of resistance breaking in spinach downy mildew revealed through pangenome graph analysis": Table S1

### Sheet: Table S1
Table S1 - Metrics of Nanopore long-read sequencing for 19 Peronospora effusa isolates.
Column1	reads	bases	mean length	n50	contamination
Pe1	579556	8619935314	14873	39899
Pe2	14232270	24167979009	16981	29983
Pe3	1402319	22276672944	15885	29741
Pe4	272832	3320036752	12168	24916
Pe5	1794053	25692400465	14320	25067
Pe6	349879	7915235371	22622.8	43838
Pe7	911674	8824836865	9679.82	20098	0.0732
Pe8	1150030	6323108011	5498.21	10382	0.1125
Pe9	450209	8476384328	18827.7	33949
Pe10	578783	6710118161	11593.5	24225	0.0429
Pe11	1000768	8982776536	8975.88	20180	0.0886
Pe12	417677	7401916418	17721.6	33863
Pe13	686434	7584933609	11049.8	21572	0.0502
Pe14	943056	8478858491	8990.83	19168
Pe15	366472	7275134056	19851	36361
Pe16	953024	20333807002	21336	39151
Pe17	295212	6563066950	22231	39466
Pe18	860287	7782008519	9045.83	17788	0.0726
Pe19	844343	8877139087	10513.7	20065	0.0939
	1478362	1.08214e+10	14324.5	27879.6
