## Supplementary material for "Evolution of resistance breaking in spinach downy mildew revealed through pangenome graph analysis": Table S2

### Sheet: Table S2
Table S2: Size of the assembled chromosomes for 19 Peronospora effusa isolates.
Chromosome	Pe1	Pe2	Pe3	Pe4	Pe5	Pe6	Pe7	Pe8	Pe9	Pe10	Pe11	Pe12	Pe13	Pe14	Pe15	Pe16	Pe17	Pe18	Pe19
Chr1	8087652	8568021	8276475	8528218	8388165	8552556	8584878	8527477	9044745	8327093	8793069	8198433	8052902	8474696	8502761	8325472	8516532	8752733	8495664
Chr2	3671692	4015832	3933390	3788690	3861968	3769891	3776783	3788197	3926866	3786773	3590834	4106748	3813933	3970845	3920983	3668258	3857970	3938577	3887053
Chr3	3734172	3605134	3748304	3757066	3893614	3869137	3826681	3703353	3698441	4141875	3762575	3901684	3871308	3958445	3747587	3989497	3850538	4379367	3897904
Chr4	4337005	4035798	4101518	4288026	4084895	4160500	4082347	4346208	4319661	4108047	4102211	4230865	4067619	4213414	4120553	4062464	4095437	4123065	4152349
Chr5	2587152	2901945	2880645	2864824	2707256	3063943	2796798	3042012	2752897	2690696	2604566	2717545	2910277	2679129	2609996	2970646	2692937	2812933	2731784
Chr6	4579693	4507965	4421888	4157759	4357301	4632072	4251567	4483709	4247376	4411834	4196546	4408571	4139033	4201204	4400531	4651391	4351540	4397026	4366544
Chr7	2208143	2052864	2236926	2020157	2088112	2073967	2009607	2007020	2196646	1916165	2119317	2189547	1973748	2193425	2160967	2040092	2056726	2321499	2047405
Chr8	2284451	2268768	2220778	2135797	2263695	2381369	2235769	2286508	2196780	2297258	2338810	2294909	2060012	2132991	2344796	2331660	2293639	2420995	2283856
Chr9	1764815	1766839	1757911	1737812	1748043	1864068	1783280	1791475	1800102	1736521	1767050	1765054	1788551	1759807	1751990	1751369	1783257	1833855	1758187
Chr10	6368543	6402210	6188270	6234135	6377707	6269357	6269494	6655361	6707594	6267260	6261685	6394751	6071122	6380680	6320499	6283816	6589834	6483201	6202511
Chr11	2691017	2580586	2509774	2772259	2629073	2711683	2531372	2691635	2837416	2742009	2624180	2579489	2437873	2608607	2778135	2613850	2607585	2644557	2578216
Chr12	2730593	2734505	2826291	2705481	2748368	2759050	2656544	2653117	2638926	2628159	2694780	2679485	2681572	2644190	2670518	2676948	2603337	2822840	2749214
Chr13	2099218	2134867	2145659	2177809	2235374	2304064	2224474	2380878	2250958	2372265	2181101	2329359	2257552	2246949	2157568	2180106	2353848	2380238	2314740
Chr14	2083112	2075870	2136159	2042242	2152670	2085234	2109279	2054525	2043823	2078181	2111157	2033234	1989966	2030319	2088583	2116020	1969811	2022480	2104846
Chr15	2540028	2987129	2951488	2231972	2698846	2500304	2342940	2558566	2694862	2263092	2500999	2525200	2504439	2340841	2560266	2584424	2398595	2503063	2475498
Chr16	2855493	3060159	2864892	2853170	3124806	2999122	2848573	3087820	3059253	3024599	3008140	2979727	2980138	2960180	3017243	3156617	2990979	3059272	3106606
Chr17	3202537	3128722	3246345	3026505	3102413	3045558	3108838	3141215	3025443	2989277	3116586	3278667	3092160	3244844	3192911	3268668	3218771	3093772	3257661
Chr18				1638163	2069337	1398416	839043	1003205	855601		1444424		1066610		975406	1440000		81450	1340930
						219704	718055	903416	572915				337751		697215				191996
							562260	450849	72114						686022				122299
							323931	241694							127421
							120923	146530
								133213
	57825316	58827214	58446713	58960085	60531643	60659995	60003436	62077983	60942419	57781104	59218030	58613268	58096566	58040566	60831951	60111298	58231336	60070923	60065263
