## Supplementary material for "Evolution of resistance breaking in spinach downy mildew revealed through pangenome graph analysis": Table S4

### Sheet: Table S4
Table S4: Number of phased variants overlapping with genic regions and number of genes that were phased for 19 Peronospora effusa isolates.
Isolates	Variants	Genes	Deletions
Pe1	4599	1537	16
Pe2	4710	1837	8
Pe3	2916	1066	22
Pe4	14024	2686	101
Pe5	30647	5171	57
Pe6	30495	5247	43
Pe7	23178	4282	18
Pe8	22124	3942	27
Pe9	27551	4753	42
Pe10	31347	5316	28
Pe11	35426	5952	32
Pe12	15102	2724	16
Pe13	31674	5351	23
Pe14	13882	2530	7
Pe15	30104	5190	56
Pe16	29101	5870	48
Pe17	27621	4860	34
Pe18	16025	2817	24
Pe19	28406	4847	25
